# Still Lost in Definitions: How ‘Resilience’ Is Used in Ecology

**DOI:** 10.64898/2026.06.03.729936

**Authors:** Hung-wei Lin, Sruthi M. Krishna Moorthy, Andrew Hector, Roberto Salguero-Gómez

## Abstract

Resilience is a central concept in ecology and environmental policy, yet its meaning and quantification remain inconsistent across subfields. Clarifying how resilience is defined and measured across the subfields of ecology is therefore a critical step towards delivering coordinated efforts to strengthen resilience research. Here, we analyse 594 studies published between 1977 and 2025 to determine how resilience is quantified across ecological contexts. Using large language models to extract structured data and conditional inference forests to assess predictors of metric choice, we show that resilience is most commonly (∼25%) quantified using recovery rate and recovery degree, but no single metric dominates. Crucially, study attributes like organisational level, methodological approach, and disturbance regime explain only a small fraction of variation in metric selection. Despite this apparent inconsistency, more than 90% of studies draw from a shared set of six quantitative dimensions of resilience. This combination of weak constraint and latent convergence suggests that resilience metrics function as a flexible but implicitly standardised toolkit rather than as context-specific constructs. We argue that this hidden structure provides a foundation for a unified, multidimensional resilience framework that can support synthesis across ecological systems and improve the translation of resilience science into conservation and policy.
