## Supplementary Data 4 for "Still Lost in Definitions: How ‘Resilience’ Is Used in Ecology"

### Sheet: mtry tuning
Supplementary Table 9. Selection of mtry using cross-validated F1 performance supports a value consistent with the 1-SE rule and the √p heuristic. Mean F1 score (f1_mean), its standard deviation (f1_sd), and standard error (se) across candidate values of mtry (number of variables randomly sampled at each split) in the conditional inference forest. Although mtry = 6 yields the highest mean F1 scor…
mtry	f1_mean	f1_sd	se
1	0.228359	0.0358174	0.00506535
2	0.289929	0.0443819	0.00627655
3	0.296051	0.0425463	0.00601695
4	0.300068	0.0453253	0.00640996
5	0.297487	0.0422474	0.00597468
6	0.302633	0.0442905	0.00626362

### Sheet: mincriterion tuning
Supplementary Table 10. Selection of mincriterion using cross-validated F1 performance supports the default threshold (mincriterion = 0). Mean F1 score (mean_f1) and its standard deviation (sd_f1) across candidate values of mincriterion (the significance threshold for splitting in conditional inference trees). The default setting (mincriterion = 0) yields the highest mean F1 score (0.287), with p…
mincriterion	mean_f1	sd_f1
0	0.28739	0.0365477
0.9	0.261921	0.0428075
0.95	0.247855	0.0390656

### Sheet: mtree tuning
Supplementary Table 11. Selection of ntree using cross-validated F1 performance shows early stabilization, supporting different choices for main and supplementary analyses. Mean F1 score (mean_f1) and its standard deviation (sd_f1) across candidate values of ntree (number of trees) in the conditional inference forest. Predictive performance increases from 250 to 500 trees and stabilizes thereafte…
ntree	mean_f1	sd_f1
250	0.290863	0.042074
500	0.296051	0.0425463
1000	0.294768	0.0441637
1500	0.295635	0.0425012
2000	0.296635	0.0434697
2500	0.297863	0.0427992
3000	0.296251	0.0437109
3500	0.296553	0.0431728
4000	0.29587	0.0434546
